# Translating DNA origami Nanotechnology to Middle School, High School, and Undergraduate Laboratories

**DOI:** 10.1101/2022.09.15.508130

**Authors:** P. E. Beshay, A. Kucinic, N. Wile, P. Halley, L. Des Rosiers, A. Chowdhury, J. L. Hall, C. E. Castro, M. W. Hudoba

## Abstract

DNA origami is a rapidly emerging nanotechnology that enables researchers to create nanostructures with unprecedented geometric precision that have tremendous potential to advance a variety of fields including molecular sensing, robotics, and nanomedicine. Hence, many students could benefit from exposure to basic knowledge of DNA origami nanotechnology. However, due to the complexity of design, cost of materials, and cost of equipment, experiments with DNA origami have been limited mainly to research institutions in graduate level laboratories with significant prior expertise and well-equipped laboratories. This work focuses on overcoming critical barriers to translating DNA origami methods to educational laboratory settings. In particular, we present a streamlined protocol for fabrication and analysis of DNA origami nanostructures that can be carried out within a 2-hour laboratory course using low-cost equipment, much of which is readily available in educational laboratories and science classrooms. We focus this educational experiment module on a DNA origami nanorod structure that was previously developed for drug delivery applications. In addition to fabricating nanostructures, we demonstrate a protocol for students to analyze structures via gel electrophoresis using classroom-ready gel equipment. These results establish a basis to expose students to DNA origami nanotechnology and can enable or reinforce valuable learning milestones in fields such as biomaterials, biological engineering, and nanomedicine. Furthermore, introducing students to DNA nanotechnology and related fields can also have the potential to increase interest and future involvement by young students.

**GRAPHICAL ABSTRACT:** 
