## Supplementary material for "Translating DNA origami Nanotechnology to Middle School, High School, and Undergraduate Laboratories": List of DNA nanostructure staples

### Sheet: Horse staple sheet.csv
Start	End	Sequence	Length	Color
5[64]	9[79]	TAGTAAATTAAAGCCTTTAGATACATTTCGCATTAATTGCTTCAAATA	48	#888888
10[95]	24[88]	GCGGATGGTGGATTATTTACATTGAAGAGTCTGTCCATCA	40	#888888
14[199]	23[199]	AAGTACCGATCAACAAATAACGGAAGATGATGTTAGAAGTAAATCTAA	48	#888888
20[175]	5[183]	GCGGGGAGAGCTAATGAAGCAAATGTCATAGCCCCCTTAT	40	#888888
16[47]	20[32]	AGATGGGCGAAGATTGGAACGGTAATCGTAAACAAGGATAAGGCGAAA	48	#888888
1[152]	15[159]	GCCACCACCCTCATTTAGGAATTGCGAATAATTAATTCGC	40	#888888
17[32]	22[40]	AAGATCGCACTCCAGCACCGAGCTCGAATTCGATTCCACACAACATACTCGGAACC	56	#888888
4[271]	7[263]	CACCAGAACATGAAAGTGAGCCATTTGGGAATTATTGACG	40	#888888
11[184]	20[176]	CGGGAGGTTACCGCGCTGATTATCTTCGCCTGATTGCCGC	40	#888888
13[240]	6[232]	TTTACGAGCGCCAGCATTGACAGGCCCTGCCTACCAGTAG	40	#888888
14[119]	2[104]	AGCTATTTAATCAGCTGGCTCCAAAAGGAGCCAGGGTAGCTTTTCATG	48	#888888
0[127]	17[127]	AAAAAAAACATTTTTTAACCAATAACATTAAATGTGAGCGTGGGAAGG	48	#888888
23[16]	20[16]	AAGGAAGGGAAGAAAGAGCCCCCGATTTAGAGTTGTTATCTGATGGTG	48	#888888
23[216]	20[208]	ACCTCAAATCAATAGATAATACATAGGCGAATTACATCGG	40	#888888
2[167]	11[167]	CGTACTCAGGAGTGTAGAATGGAACATTTTCGCAGATATACGTTTTAG	48	#888888
23[120]	20[112]	GGGCGCGTAAAGTTTGGGGCGATGGTTGCGCTAGACGGGC	40	#888888
6[159]	13[159]	CAGAATCATTCATCGGAGCGCAGTTCAAAACA	32	#888888
13[160]	23[167]	ACATGTTCAGGCGGTTGGAGCGGAAACTCGTAGCTTTCCT	40	#888888
19[96]	21[111]	AACTCACATTAATTGCGCCCACTAGAAAAACC	32	#888888
14[215]	2[200]	GTAATAAGAAAAGCCTACAACTTTCAACAGTTACCGTAACAGAGGGTT	48	#888888
3[104]	8[104]	GTTACTTATTGGGAAGAAAAATCTATAGCGAGAGGCTTTTTCCAATAC	48	#888888
21[32]	25[47]	TAGGGTTGCTAAAGGGCGAAAGGAGCGGGCGCTAACATCAAAAAACGC	48	#888888
7[120]	14[120]	AGTTTTGCTATACCAGATGCGATTCAATCATACGGAGACAGAGAGGGT	48	#888888
23[8]	11[23]	TGGCGAGACTATCGGCAGAACAATATTACCGCCGGTGTCTATAACAGT	48	#888888
6[167]	8[160]	AGTAGCGAAAGTTTATTTTGTCACAGAAAATACATACATA	40	#888888
19[168]	12[176]	GAATCGGCAATTCGACATTATCATCATATTCCCCAATAGC	40	#888888
11[40]	7[55]	GAACGAGTTGTTTTAACATCAAAAAGATTAAGCAGTTCAGAGCAACAC	48	#888888
17[160]	16[176]	AGCTGGCGAAAAAAACATAGCGATGAAATACC	32	#888888
0[79]	4[64]	TGCTTTCGCACCCTCAAATACGTAATGCCACTTCGCCTGAAGACCAGG	48	#888888
3[200]	7[207]	GAGTAACAAAACGTCACCAATGAAATATGGTTTACCAGCG	40	#888888
2[231]	11[231]	GTACCAGGTTAATGCCAGGTTGAGAGAGCCACAGAACAAGTTGCACCC	48	#888888
5[48]	2[48]	GAAACACCTAGAAAGAACGGAGATTTGTATCAACGAAGGCACCAACCT	48	#888888
21[40]	4[40]	AGTGTTGTTCCAGTTTAAAGCTAATAGAACCCCTGGCTGACCTTCATC	48	#888888
16[199]	18[200]	CTAAATTTAATGGTTTAGCTTAGATTAAGACGCTGAGAAGATCGTCGC	48	#888888
8[159]	25[159]	AAGGTGGCAACAAAGTCAGAGGGTGGAAGCGCATTAGACGACAGAGAT	48	#888888
20[143]	5[151]	GGGTGGTTACCATCAATCTACTAACAGACTGTAGCGCGTT	40	#888888
18[119]	14[104]	TCACGACGGCAACTGTAGTAACAACCCGTCGGTTTTGTTATTGAGAGA	48	#888888
20[87]	5[79]	TGGCCCTGAGAGAGTTCAATGCCTTTAAGCAATGGGCTTG	40	#888888
13[176]	6[168]	CAGAACGCATCCTCATTAAAGCCACTGGTAATCCGTAATC	40	#888888
18[215]	14[200]	TTCTGTAAAGTCAATAAATTTCATCTTCTGACTTACTAGAAGAATATA	48	#888888
2[199]	11[199]	GATATAAGAGTGCCTTATTCACAAGCCATCTTGGAATCATTTTGAAGC	48	#888888
9[64]	24[64]	CGAAAGACTGAATATAATGCTGTAATACCTACATTTTGACTAGCAATA	48	#888888
20[55]	5[47]	GCTGGTTTGCCCCAGCAAAATTTTATCGGTTGCCTGACGA	40	#888888
14[55]	2[40]	GAATCGATTATAAGCACAGCTTGATACCGATACAGGGAGTAAAACGAA	48	#888888
11[128]	25[127]	AAAAGGTGGCATCAATAACTTAGAGAGTACCTTTAATTGCCACGACCA	48	#888888
15[160]	14[152]	GTCATAAGGCGTTAAATTCTGTCCAGACGACGACAATACC	40	#888888
5[240]	3[248]	CCGCCTCCGCAAAATCATTTCGGAA	25	#888888
11[104]	7[119]	TATTTTCAATAAGAGGGCGAACCAGACCGGAAGGATAGCGGCAAAAGA	48	#888888
24[247]	19[247]	GGTCAGTAAATATCTGGTCAGTTGTAGGAGCACTAACAACAAGAAGAT	48	#888888
7[264]	9[263]	GAAATTATTTACCAGAAGGAAACCGAGGAAACAATAGCTATCTTACCG	48	#888888
11[120]	18[120]	GCGAGCTGGCATTAACAGTAACATCACCAGTGCACTGCCCTTTCCCAG	48	#888888
14[135]	23[135]	TAATGCCGGTCAAATCTTTCTTTTTATCATTTTAATTTTAACTATGGT	48	#888888
1[184]	15[199]	CAATAGGAACCCATGTTCAGCGGAGTGAGAATAACACCGGAATCATAA	48	#888888
20[247]	5[239]	ACGTCAGATGAATATACATCCTAAACTCATCGCACCGGAA	40	#888888
18[79]	21[79]	GCCTGCAGGTCGACTCGTGTAAAGCCTGGGGTTTTTTGGGATTAAAGA	48	#888888
18[247]	14[232]	ATAAATCATGAGAGACCGCGAGAAAACTTTTTGTTATACATTAGGCAG	48	#888888
2[119]	0[128]	TAAAGACTAACGGCTACAGAGGCTACCCTCAGAAATCTCC	40	#888888
7[64]	9[63]	CCCTCGTTTACCAGACTGAATCCCCCTCAAATGCTTTAAAAGGAAGCC	48	#888888
10[279]	7[279]	GTTACAAAATAAACAGAAGCCCTTTTTAAGAAGAACAAAGTCATTAAA	48	#888888
14[231]	23[231]	AGGCATTTTAATATCCCAGTAACATGTTTGGATAGAGCCGTATCAAAC	48	#888888
14[183]	2[168]	TAAAGTAATAAGAATAAGAAAGGAACAACTAATCAGGGATTGTATCAC	48	#888888
9[16]	5[31]	TATAGTCAAAATCAGGTAACGCCAAAAGGAATTAGGAATAAGTGAATA	48	#888888
25[160]	23[151]	AGAACCCTTAGACAGGAACGGTACGCCAGAATCGAGCACG	40	#888888
11[152]	18[152]	ACGCGAGGGAAGGCTTCACCAGAATGCGTATTTGCCAGCTTGCAAGGC	48	#888888
18[87]	14[72]	GCTTGCATCCAGGCAAAACGGCGGATTGACCGACGTTAATCCTGAGAG	48	#888888
21[208]	4[200]	TCAATATATTTTATTTTCCTGAACGACGATTGGCCTTGAT	40	#888888
8[223]	25[223]	GAACTGGCCCAATAATAAGAGCAAGATTTTTTGTTTAACGGGCTATTA	48	#888888
11[200]	7[215]	CTTAAATCGAAAATAGAAGAATTGAGTTAAGCATGATTAACCAAAGAC	48	#888888
0[271]	4[256]	GTTTTGTCTCATAGTTCTCCTCAAGAGAAGGATTCTGAAACCACCACC	48	#888888
7[128]	7[159]	CAGAGGGGGTAAACGCAAAGACACCACGGAAT	32	#888888
24[87]	19[87]	CGCAAATTGCGTAACCACCACACCATCACCCAAATCAAGTGCCTAATG	48	#888888
5[80]	2[88]	AGATGGTTAAAACGAAGTCGAAATCCGCGACCTCCATTAA	40	#888888
17[128]	19[135]	GCGATCGGTGCGGGCCTGGGTAACGCCAGGGTGCTTTCCA	40	#888888
23[232]	11[247]	CCTCAATCTTAACACCTGCGCGAACTGATAGCAATCCAAATTTTATCC	48	#888888
2[135]	6[128]	GAACCGCCGACAAGCGTCATACATTTTAGCGTTGGCTCAT	40	#888888
2[87]	0[96]	ACGGGTAAGCAGCGAAAGACAGCATCGGAACGTTTAATTG	40	#888888
14[71]	23[71]	TCTGGAGCTTTAAATGGCAGCAAGAGTCCACTGTCGAGGTGTAGCGGT	48	#888888
6[231]	8[224]	CACCATTAGACATTCAACCGATTGAACGGAATACCCAAAA	40	#888888
3[249]	1[255]	CCTATTATTAGGATTAGCGGGGTCCTGTAGCATTCCACA	39	#1700de
20[111]	5[111]	AACAGCTGAAAGGGTGAATCATACCATTGTGA	32	#888888
18[31]	16[16]	TAATCATGGTCATAGCCAGTATCGTCTGCCAG	32	#1700de
8[39]	10[32]	AATGACCATAAATCAAGAAGCAAAGCGGATTGATATGCAA	40	#888888
11[248]	18[248]	TGAATCTTTTAAACCATGGAAGGGCAGGTTTAGATGAAACAACAGTAC	48	#888888
4[31]	0[16]	TCTTGACATTTCAACGACTAGCATGTCAATCATAATCAGACAACAACC	48	#888888
11[168]	7[183]	CGAACCTCAAAAACAGAATTGAGCGCTAATATGCAAACGTAATCAATA	48	#888888
1[256]	16[256]	GACAGCCCGTCTTTCCAGACGTTACCAGTATAAAGCCAACATCGCAAG	48	#888888
5[16]	2[24]	GCTCATTCCCACATTCCAGCGATTATACCAAGAAGAATAC	40	#888888
7[56]	14[56]	TATCATAAATTACAGGAGAACGAGCGCATAGGTCATATATAAACAAGA	48	#888888
19[232]	12[240]	CTGAGCAATAATAGATTTATACTTCTGAATAAAGTACCGC	40	#888888
2[23]	0[32]	ACTAAAACGATATATTCGGTCGCTGAGGCTTGGTTGCGCC	40	#888888
5[256]	11[279]	CGCCACCCAACGGGTAACCAACGCTAACGAGCGTCTTTCC	40	#888888
23[200]	11[215]	AGCATCACGCCAGCAGGACAATATTTTTGAATTCAAAAATAAGATTAG	48	#888888
9[128]	8[144]	CAACAGGTCAGGATGAACACCCTGAACATATA	32	#888888
11[232]	7[247]	AGCTACAATAAGAAACGAAACAATGAAATAGCGCAATAATAGGGAGGG	48	#888888
23[104]	11[119]	TTAATGCGCCGAGTAAGCAGATTCACCAGTCATCCTTTTGTTTGGGGC	48	#888888
2[39]	11[39]	AGAGGCAACGCGAAACAAGAGTAAAGGCTTGCTACCAAAAAATTCTGC	48	#888888
10[191]	24[176]	ACAGAGAGAAGAATACGTGGCACACAAATGAAACAGGAGGCCGATTAA	48	#888888
23[136]	11[151]	TGCTTTGACCTGAGAAAGGGACATTCTGGCCAGGAGAATTTTCTAAGA	48	#888888
25[224]	23[215]	GTCTTTAAGCCTGCAACAGTGCCACGCTGAGACTTGCTGA	40	#888888
21[112]	4[104]	GTCTATCAATCCAATAAGAAAGGCAGGGAACCGAACTGAC	40	#888888
0[95]	17[95]	TATCGGTTAAAATTCGCATTAAATATTCTCCGTGGGAACAAGCGCCAT	48	#888888
21[8]	4[8]	ATAAATCAAAAGAATAACCCTGTAAGCCTTTAAGAACCGGATATTCAT	48	#888888
4[79]	6[64]	CGGTGTACTAAATTGTCTAACGGAACAACATT	32	#888888
15[65]	17[79]	ATTGTAATAATGGGATAGGTCACCGGCACCGCTTCTGGTGCCGGAAA	47	#888888
14[247]	2[232]	CATGTAATAATTCTTAGTAAATGAATTTTCTGCTACAACGTTTGCTCA	48	#888888
19[136]	12[144]	GTCGGGAAAACGTTATTGCGGAACAAAGAAACATCCGGTA	40	#888888
0[31]	17[31]	GACAATGAAAAGCCCCAAAAACAGGCATCGTAACCGTGCAGCCTCAGG	48	#888888
23[152]	20[144]	TATAACGTTTAAATCCTTTGCCCGACCTGTCGGGGCGCCA	40	#888888
1[48]	15[64]	TAAAGGCCGCTTTTGCGGGATCGTAGGTGAATTTCTTAAAAATATTTAA	49	#888888
6[183]	1[183]	TAGCAGCAAAGTTTTAACGGGGTCTATAGCCCGGAATAGGAGCAAGCC	48	#888888
9[80]	5[95]	TCGCGTTTATATTCATGACGATAAAAACCAAAACGTTAATTAATTTCA	48	#888888
20[207]	5[207]	GAGAAACATAGATAAGTCATCGTATTCATAAT	32	#888888
10[31]	24[16]	CTAAAGTACAGCCATTGCAACAGGCTTGCCTGAGTAGAAGAACTCAAA	48	#888888
25[128]	23[119]	GTAATAAAGTGTTTTTATAATCAGTGAGGCCACCGCTACA	40	#888888
16[255]	18[264]	ACAAAGAATACCTTTTTAACCTCCGGCTTAGGTACCTTTT	40	#888888
18[151]	14[136]	GATTAAGTTCTTCGCTTAGCCAGCTTTCATCAGGAACGCCTGATAAAT	48	#888888
14[151]	2[136]	GTTCTAGCATCAAAAAAATTTTTTCACGTTGAAACCGCCACACCCTCA	48	#888888
20[63]	16[48]	CGGTCCACAGCATAAATAGAGGATCCCCGGGTCAGCTTTCGTTGGTGT	48	#888888
5[112]	2[120]	ATTACCTTTCAGGACGGCCGGAACGAGGCGCATTGAGGAC	40	#888888
18[263]	21[271]	TTAATGGAAAACATCAAGAAAACATTATCTAATACCATAT	40	#888888
6[151]	1[151]	AGTTTGCCGGCTTTTGATGATACAGGAGGTTTAGTACCGCCCCTCAGA	48	#888888
11[24]	19[31]	TGATTCCCACATTATGGCCCGAGAATCCTGTTCGCTCACA	40	#888888
5[208]	2[216]	CAAAATCAAAGGCCGGGTGCCCGTATAAACAGCGGATAAG	40	#888888
8[207]	10[192]	GACTCCTTATTACGCAGTATGTTACAGAGAGATAACCCACCAGCCTTT	48	#888888
16[175]	17[159]	GACCGTGTGATAATGGCCTTCCTGATTACGCC	32	#888888
20[279]	5[279]	AAATAAAGAAATTGCGAATAATCGATTCCAAGTCAGAACCGCCACCCT	48	#888888
2[215]	0[224]	TGCCGTCGACTGAGTTTCGTCACCAGTACAAATATGGGAT	40	#888888
14[103]	23[103]	TCTACAAAAAGATTCAATTGCCCTCAAAGGGCCGTGAACCCGCCGCGC	48	#888888
11[216]	18[216]	TTGCTATTCAAGCCGTATCCTGATGTACCTTTTATTCATTAACCTTGC	48	#888888
8[103]	10[96]	TGCGGAATCGTCATAATAATTCGAGCTTCAAATCATTTTT	40	#888888
8[143]	9[127]	AAAGAATAGTAAAATGTTTAGACTGCAAACTC	32	#00ff00
18[191]	19[167]	AATTTTCCCTTAGAATCCTTGGGGGGATGTGCGCATTAAT	40	#888888
18[279]	14[264]	ATTTGAATTTGGGTTATGCTGATGCAAATCCAGCTCAACAAATCGCCA	48	#888888
21[80]	4[80]	ACGTGGACTAGCAAAAGAGTAATGCAGATGAA	32	#888888
23[256]	25[271]	GCAAATCAACAGTTGACAGAAGATTAAAAATA	32	#888888
3[40]	8[40]	AAAGTACATTCATCAGTTGAGATTTACGAGGCATAGTAAGAAAACGAG	48	#888888
7[216]	14[216]	AAAAGGGCCCATTAGCCCGGAACCGCAGGTCAAAGAAAAATCGAGCCA	48	#888888
13[144]	12[128]	TATGATATCTCTGAATTTACCGTTCCAGTGGTTTAAGAACTAGTAGTA	48	#888888
2[103]	11[103]	AGGAAGTTTGCTCCATCAACTTTGACTTTAATAGGCAAGGTTTAGCTA	48	#888888
17[216]	19[231]	GTGAATTTATCAAAATCATAGGTCATATATGTGAGTGAATTCAATTAC	48	#888888
23[168]	11[183]	CGTTAGAAAGGGATTTTCTGACCTGAAAGCGTAATAACATCCGACTTG	48	#888888
23[72]	11[87]	CACGCTGCAACCGTTGGCTCAATCGTCTGAAACTTAGAGCAATGGTCA	48	#888888
24[63]	19[55]	CTTCTTTGATTAGTAATAGGGCGCTGGCAAGTGCCGTAAAGCACTAAAGAGCCGGA	56	#888888
4[95]	0[80]	AAAGAGGATGTAGGTAGGCTATCAGGTCATTGATTTTGTTTATCAGCT	48	#888888
17[96]	18[96]	TCGCCATTCAGGCTGCTTGTAAAACGACGGCC	32	#888888
14[263]	22[256]	TATTTAACAACCAATCTAGATTTTTTAGAACCAATATCTT	40	#888888
18[199]	21[207]	TATTAATTTTACAAAATCGCGCAGTTGAGGATGCAATTCA	40	#888888
7[184]	14[184]	GAAAATTCACCATCGATAGCGTTTACAAATAAGCCTGTTTACAAAAGG	48	#888888
25[48]	21[63]	TCATGGAAGCTCAACAAGATTTAGTTTGACCACAGAGCATGGAACAAG	48	#888888
0[223]	16[216]	TTTGCTAAGTTTAGTATCATATGCCAAATATATTTTAGTT	40	#888888
11[88]	18[88]	ATAACCTGCAAAGAATTCCAACGTTCACCGCCAGTGAGCTAGTGCCAA	48	#888888
10[263]	24[248]	CCATATTATTTATCCCCCTAAAACATCGCCATAAAACAGAGGTGAGGC	48	#888888
23[176]	19[191]	TCAGAGCGGGAGCTAAATTAGACTTTACAAACCAATTTGAATACCAAG	48	#888888
7[248]	14[248]	AAGGTAAATAGAGCCACTCAGAGCAGAGCCGCCATGTAGAAACGCCAA	48	#888888
